# CCN1 forms a complex with GPC4 and heparin to fine-tune signaling activities for cortical neural stem cell maintenance

**DOI:** 10.1101/2025.05.16.654402

**Authors:** Jiangli Zheng, Shaojun Qi, Huan Wu, Jun Wu, Guo Chen, Huanhuan Joyce Wang, Han Pan, Ji Li, Cuiqin Cheng, Ke Tang, Lester F. Lau, Qin Shen

## Abstract

Radial glial cells (RGCs) are the neural stem cells (NSCs) in the developing brain, capable of self-renewing and generating neurons and glia in order. The developmental behaviors of NSCs are determined by extrinsic factors from the NSC niche, together with intrinsic factors. Here, we show that Cellular Communication Network 1 (CCN1), a secreted matricellular protein, is an autocrine factor derived from RGCs in the embryonic telencephalon. Loss of *Ccn1* in RGCs leads to accelerated lineage progression of RGCs, and causes premature cell cycle exit and neuronal differentiation, resulting in a reduction in NSC pool size, and in turn, at the expense of the perinatal gliogenesis. Mechanistically, CCN1 interacts with an RGC-expressed membrane protein GPC4, one of the heparan sulfate proteoglycans (HSPGs), and is required for GPC4 to maintain NSCs through the Sonic Hedgehog (Shh) signaling pathway, depending on the binding of heparin to CCN1. Our work provides a potential mechanism for the dynamic and sophisticated interconnections of niche components that meet the needs of context-dependent maintenance, differentiation, and fate determination of NSCs.
