## Supplementary material for "CCN1 forms a complex with GPC4 and heparin to fine-tune signaling activities for cortical neural stem cell maintenance": Key Resource Table

### Sheet: Sheet1
REAGENT or RESOURCE	SOURCE	IDENTIFIER
Antibodies
Mouse monoclonal anti-PAX6	Santa Cruz	Cat# sc-81649; RRID: AB_1127044
Rabbit polyclonal anti-CDP	Santa Cruz	Cat# sc-13024; RRID: AB_2261231
Mouse monoclonal anti-SOX2	Thermo Fisher Scientific	Cat# MA1014; RRID: AB_2536667
Rabbit monoclonal anti-KI67	Thermo Fisher Scientific	Cat# RM-9106-s1; RRID: AB_149792
Rabbit polyclona anti-TBR2/Eomes	Abcam	Cat# ab23345; RRID: AB_778267
Rat monoclonal anti-CTIP2	Abcam	Cat# ab18465; RRID: AB_2064130
Rat monoclonal anti-BrdU	Abcam	Cat# ab6326; RRID: AB_305426
Mouse monoclonal anti-SATB2	Abcam	Cat# ab51502; RRID: AB_882455
Rabbit polyclonal anti-CCN1	Abcam	Cat# ab24448; RRID: AB_2088724
Rabbit polyclonal anti-GPC4	Abcam	Cat# ab118911; RRID: AB_10901897
Mouse monoclonal anti-HA	Applied Biological Materials	Cat# G036; RRID: AB_2616604
Mouse monoclonal anti-PHH3	Cell Signaling Technology	Cat# 9706S; RRID: AB_331748
Mouse IgG1 monoclonal anti-Nestin, rat-401	Developmental study Hybridoma bank	Cat# rat-401; RRID: AB_2235915
Mouse IgG2b monoclonal anti-TUJ1	Sigma	Cat# T8660; RRID: AB_477590
Goat poyclonal anti-SHH	Abcam	Cat# ab240438; RRID:
Mouse IgM monoclonal anti-N-sulfated heparan sulfate Purified, HepSS-1	Exbio	Cat# 11-821-C100; RRID:
Sheep Fab Fragments anti-digoxigenin	Roche	Cat# 110932749101; RRID: AB_514497
Donkey anti-Mouse IgG, Alexa Fluor 488	Invitrogen	Cat# A-21202; RRID: AB_141607
Donkey anti-Mouse IgG, Alexa Fluor 546	Invitrogen	Cat# A-10036; RRID: AB_2534012
Donkey anti-Mouse IgG, Alexa Fluor 647	Invitrogen	Cat# A-31571; RRID: AB_162542
Goat anti-Mouse IgG1, Alexa Fluor 647	Invitrogen	Cat# A-21240; RRID: AB_2535809
Goat anti-Mouse IgG2b, Alexa Fluor 647	Invitrogen	Cat# A-21242; RRID: AB_2535811
Donkey anti-Rabbit IgG, Alexa Fluor 488	Invitrogen	Cat# A-21206; RRID: AB_2535792
Donkey anti-Rabbit IgG, Alexa Fluor 546	Invitrogen	Cat# A-10040; RRID: AB_2534016
Donkey anti-Rabbit IgG, Alexa Fluor 647	Invitrogen	Cat# A-31573; RRID: AB_2536183
Goat anti-Rat IgG, Alexa Fluor 555	Invitrogen	Cat# A-21434; RRID: AB_2535855
Goat anti-Human IgG1 Fc, Alexa Fluor 488	Invitrogen	Cat# A-11013; RRID: AB_2534080
Goat anti-Mouse IgM (Heavy chain), Alexa Fluor 546	Invitrogen	Cat# A-21045; RRID: AB_2535714
Goat anti-Mouse IgM (Heavy chain), Alexa Fluor 633	Invitrogen	Cat# A-21046; RRID: AB_2535715
Donkey anti-Goat IgG, Alexa Fluor 647	Invitrogen	Cat# A-21447; RRID: AB_2535864
Anti β-Actin Mouse Monoclonal Antibody	CoWin Biosciences	Cat# CW0096; RRID: AB_2665433
Goat Anti-Human IgG, HRP Conjugated	CoWin Biosciences	Cat# 0169S
Goat Anti-Mouse IgG, HRP Conjugated	CoWin Biosciences	Cat# CW0102; RRID: AB_2814710
Recombinant Human Sonic Hedgehog/Shh (C24II), N-Terminus	R&D systems	Cat# 1845-SH; RRID:
Recombinant human Cyr61/CCN1 Fc chimera protein	R&D systems	Cat# 4055-CR-050
Recombinant human IgG1 Fc Protein	R&D systems	Cat# 110-HG-100;RRID:AB_276244
Bacterial Strains
Escherichia coli(E.coli)	TsingKe	Trelief 5α Competent Cell
Chemicals, Peptides, and Recombinant Proteins
Bromodeoxyuridine (BrdU)	Sigma	Cat#B5002
Paraformaldehyde (PFA)	Sigma	Cat#158127
DAPI	Invitrogen	Cat#1612980
DMEM with Na-Pyruvate and L-Glutamine	Corning	Cat#10-013-CV
N2	Invitrogen	Cat#17502048
B27	Invitrogen	Cat#17504044
Basic Fibroblast Growth Factor (bFGF)	Invitrogen	Cat#PHG0261
N-acetyl-L-cysteine (NAC)	Amresco	Cat#0108-25G
Deoxyribonuclease I (DNase I)	Takara	Cat#2212-1000U
Poly-L-Lysine (PLL)	Sigma	Cat#P4707-50ml
Papain	Worthington	Cat#LS003126-100 g
Fluoromount-G	Thermo Fisher Scientific	Cat#0100-01
Exfect Transfection Reagent	Vazyme Biotech	Cat#T101-01
Fetal Bovine Serum	Gemini	Cat#900-108
Penicillin-Streptomycin, Liquid	Life Technologies	Cat#15140122
Fastgreen	Sigma	Cat#F7258-25 g
TRIzol	Invitrogen	Cat#15596018
Sorbitol	Sigma	Cat#S8143-1kg
Na-pyruvate	Sigma	Cat#P-5280
Proteinase K	Thermo Fisher Scientific	Cat#25530049
Restore™ Western Blot Stripping Buffer	Thermo Fisher Scientific	Cat# 21059
Heparin sodium from Porcrine Intestinal	BBI	Cat#A603251
Heparin-Sefinose Resin	BBI	Cat#C600941
Formamide	Invitrogen	Cat#15515-026
50X Denhardts solution	Invitrogen	Cat#750018
20X SSC	Invitrogen	Cat#15557-044
Herring sperm DNA	Invitrogen	Cat#15634-017
Yeast RNA	Roche	Cat#10109223001
50x NBT/BCIP	Roche	Cat#11681451001
Dynabeads Protein G	Thermo Fisher Scientific	Cat#10004D
Protease Inhibitor Cocktail set III	Merck	Cat#539134
Critical Commercial Assays
Tianpure Midi Plasmid Kit	TIANGEN	Cat#DP107-02
NucleoBond Xtra Midi EF	MN	Cat#740420.5
Nucleo Type Mouse PCR	MN	Cat#743200.5
NucleoSpin Gel and PCR Clean-up	MN	Cat#740609.250
One-step gDNA Removal and cDNA Synthesis SuperMix	TransGen Biotech	Cat#AE311-03
T3 Cloning Kit	TransGen Biotech	Cat#CT301-01
AceQ qPCR SYBR Green Master Mix	Vazyme Biotech	Cat#Q111-02
Pro Ligation-Free Cloning Kit	Abm	Cat#E086
KAPA Hyper Prep Kit	Kapa Biosystems	Cat#KK8504
DIG RNA Labeling Mix	Roche	Cat#1093274
Ultra II RNA Library Prep Kit for Illumina	NEB	Cat#E7775
Agencourt AMPure XP Reagent	Beckman Coulter	Cat#A63880
Experimental Models: Organisms/Strains
Nestin-Cre	Jackson Laboratory (Tronche et al., 1999)	B6.Cg-Tg(Nes-cre)1Kln)/J; Stock No: 003771
CCN1-flox	Gift from Prof. Lau, L. F.	B6.129(Cg)-CCN1tm3.1Lfl; MGI No:5529625
ICR	Vital River	CD-1(ICR) IGS
Oligonucleotides
Nestin-WT-F: TTGCTAAAGCGCTACATAGGA	This paper	N/A
Nestin-WT-R: GCCTTATTGTGGAAGGACTG	This paper	N/A
Nestin-Cre-F: CCTTCCTGAAGCAGTAGAGCA	This paper	N/A
Nestin-Cre-R: GCCTTATTGTGGAAGGACTG	This paper	N/A
Ccn1-flox-F: CTGCTGTAAGGTCTGCGCTA	This paper	N/A
Ccn1-flox-R: GGAAGCTTTCCCCGTTTTGG	This paper	N/A
Gapdh-RT-F: AGGTCGGTGTGAACGGATTTG	This paper	N/A
Gapdh-RT-R: TGTAGACCATGTAGTTGAGGTCA	This paper	N/A
Ccn1-RT-F: TCCGATGCGAAGATGGAGAGATGTT	This paper	N/A
Ccn1-RT-R: TTGGGATGCGGGCAGTTGTAGTT	This paper	N/A
Gas1-RT-F: CCATCTGCGAATCGGTCAAAG	This paper	N/A
Gas1-RT-R: GCTCGTCGTCATATTCTTCGTC	This paper	N/A
MCS-F: CCGACCGGTTTCGAAGCTAGCGTTACCGCCACCATGGTGAGCAAGG	This paper	N/A
MCS-R: CTCGAGGTCGACGGTATCGATGCGG	This paper	N/A
CCN1-F: ATGAGCTCCAGCACCTTCA	This paper	N/A
CCN1-R: GTCCCTGAACTTGTGGATGTCA	This paper	N/A
Ccn1294-F: ATGAGCTCCAGCACCTTCA	This paper	N/A
Ccn1294-R: TTAGACTGGTTCTGGGGATTTC	This paper	N/A
Ccn1334-F: ATGAGCTCCAGCACCTTCA	This paper	N/A
Ccn1334-R: TTAATTCTTGGAAAACATCTCTC	This paper	N/A
Ccn1δ278-334-F:ACAGCAGCTGCGAAGATGGAGAGATGTT	This paper	N/A
Ccn1δ278-334-R: TCTTCGCAGCTGCTGTACACTGGTTG	This paper	N/A
Ccn1 ISH probe-F: TCCTCTGTGTCCCCAAGAACTG	This paper	N/A
Ccn1 ISH probe-R: TCATCCGTAAACATGCTCCAAT	This paper	N/A
Gpc4 ISH probe-F: CTGCTTTCCATCGGGTCTCATTCTG	This paper	N/A
Gpc4 ISH probe-R: GTCAGCTTTCTCGTTGGCACTCTTCC	This paper	N/A
GPC1-F:ATGGAACTCCGGACCCGAGGCTGG	This paper	N/A
GPC1-R:ACCGGTCCGCCACCTGGGCCTGGCTG	This paper	N/A
GPC2-F:ATGTCTGCGCTGCGACCTCTCCTGC	This paper	N/A
GPC2-R:ACCGGTTCGAAGTACAAGCAGGGTCAGGGCTGAGG	This paper	N/A
GPC4-F:ATGGCACGCTTAGGCTTGCTCGCG	This paper	N/A
GPC4-R:ACCGGTTCTCCACTCTCCCTGCACAGCGAGAAA	This paper	N/A
GPC6-F:ATGCCTTCTTGGATCCGGGCTGTGATTC	This paper	N/A
GPC6-R:ACCGGTTCTGTAGAGTCTCTGCAGGGCCAAGACC	This paper	N/A
Gpc4 δHS-F:TGCTGGAGAGGGAGCTGGAGCCGGATGTGAATAT	This paper	N/A
Gpc4 δHS-R:ATCCGGCTCCAGCTCCCTCTCCAGCACTCTCAT	This paper	N/A
Gpc4 core-F:ATGGCACGCTTAGGCTTGCT	This paper	N/A
Gpc4 core-R:CCGACCGGTGTCCACGTCATTTCCATTGTAAGC	This paper	N/A
Gas1-F:ATGGATGAGGACGCCCATG	This paper	N/A
Gas1-R:CCGACCGGTCAAGTGTGACCCGAGCAGCA	This paper	N/A
Midkine-F:ATGCAGCACCGAGGCTTCTT	This paper	N/A
Midkine-R:CCGACCGGTGTCCTTTCCTTTTCCTTTCTTGGC	This paper	N/A
CCN1-SM-F:GCGGGCGCGGCATGCAGCGCGACCGCGAAATCCCCAGAA	This paper	N/A
CCN1-SM-R:GGTCGCGCTGCATGCCGCGCCCGCTTTTAGGCTGCTGTAC	This paper	N/A
CCN1-DM-F:GCGGCATACGCGCCCAAATACTGCGG	This paper	N/A
CCN1-DM-R:TTTGGGCGCGTATGCCGCGACACTGGAGCATCCTGCATAA	This paper	N/A
Recombinant DNA
pUbC-Ccn1-EGFP	This paper	N/A
pCAG-Ccn1294-HuFc	This paper	N/A
pCAG-Ccn1334-HuFc	This paper	N/A
pCAG-Ccn1δ278-334-HuFc	This paper	N/A
pUbC-Gpc1-CHA-IRES-EGFP	This paper	N/A
pUbC-Gpc2-CHA-IRES-EGFP	This paper	N/A
pUbC-Gpc4-CHA-IRES-EGFP	This paper	N/A
pUbC-Gpc6-CHA-IRES-EGFP	This paper	N/A
pUbc-Gpc4 δHS-IRES-EGFP	This paper	N/A
pUbC- Gpc4 core -CHA-IRES-EGFP	This paper	N/A
pUbC-Gas1-CHA-IRES-EGFP	This paper	N/A
pUbC-Midkine-CHA-IRES-EGFP	This paper	N/A
PiggyBac-pCAG-Ccn1-IRES-EGFP	This paper	N/A
PiggyBac-pCAG- Gpc4-IRES-EGFP	This paper	N/A
PiggyBac-pCAG-Ccn1-DM-IRES-EGFP	This paper	N/A
pCAG-Ccn1-HuFc	This paper	N/A
pCAG-Ccn1-DM-HuFc	This paper	N/A
Software and Algorithms
GraphPad Prism	GraphPad Software	N/A
ZEN	Zeiss	N/A
Other
Electroporator	HARVARD APPARATUS CO., INC.	ECM830
10mm-diameter tweezers-type disc electrodes
